# Two decades of suspect evidence for adaptive molecular evolution – Negative selection confounding positive selection signals

**DOI:** 10.1101/2021.11.22.469483

**Authors:** Qipian Chen, Hao Yang, Xiao Feng, Qingjian Chen, Suhua Shi, Chung-I Wu, Ziwen He

## Abstract

There is a large literature in the last two decades affirming adaptive DNA sequences evolution between species. The main lines of evidence are from i) the McDonald-Kreitman (MK) test, which compares divergence and polymorphism data, and ii) the PAML test, which analyzes multi-species divergence data. Here, we apply these two tests concurrently on the genomic data of *Drosophila* and *Arabidopsis*. To our surprise, the >100 genes identified by the two tests do not overlap beyond random expectation. Because the non-concordance could be due to low powers leading to high false-negatives, we merge every 20 - 30 genes into a “supergene”. At the supergene level, the power of detection is large but the calls still do not overlap. We rule out methodological reasons for the non-concordance. In particular, extensive simulations fail to find scenarios whereby positive selection can only be detected by either MK or PAML, but not both. Since molecular evolution is governed by positive and negative selection concurrently, a fundamental assumption for estimating one (say, positive selection) is that the other is constant. However, in a broad survey of primates, birds, *Drosophila* and *Arabidopsis*, we found that negative selection rarely stays constant for long in evolution. As a consequence, the variation in negative selection is often mis-construed as signals of positive selection. In conclusion, MK, PAML or any method that examines genomic sequence evolution has to explicitly address the variation in negative selection before estimating positive selection. In a companion study, we propose a possible path forward in two stages – first, by mapping out the changes in negative selection and then using this map to estimate positive selection. For now, the large literature on positive selection between species has to await the re-assessment.
