## Supplementary material for "Two decades of suspect evidence for adaptive molecular evolution – Negative selection confounding positive selection signals": Tables S7-S9

### Sheet: Table S7
Table S7. Summary of non-synonymous and synonymous mutations by species and subspecies (autosomes) in Order Primate
Family	Genus	Comon name	Scientific name species/subspecies	Sample Number	ID	Non CpG sites												All sites
						Pa/Ps				θπ_Ssites (per kb)	N sites	S sites	Kappa	Ka/Ks (apes vs. old-world monkeys)				Pa/Ps				θπ_Ssites (per kb)	N sites	S sites	Kappa	Ka/Ks (apes vs. old-world monkeys)
						Heterozygotes (mean)	Heterozygotes (sd)	All Polymorphisms	Polymorphisms (excl. singleton)					Mean	sd	Min	Max	Heterozygotes (mean)	Heterozygotes (sd)	All Polymorphisms	Polymorphisms (excl. singleton)					Mean	sd	Min	Max
Hominidae	Homo	Han Chinese (CHB)	Homo sapiens	106	HSACHB	0.389919	0.0215116	0.520144	0.399697	0.27811	5.84339e+06	2.2574e+06	2.88669	0.328805	0.0135408	0.30492	0.344045	0.329661	0.0149628	0.522481	0.38988	0.367826	6.11271e+06	2.65408e+06	5.24659	0.306643	0.0113875	0.287228	0.318752
		Janpanese (JPT)		105	HSAJPT	0.389446	0.0211327	0.503408	0.406422	0.277777								0.330427	0.0147091	0.510267	0.401538	0.36678
		Sri Lankan (STU) people		112	HSASTU	0.393217	0.0194721	0.495011	0.411702	0.291473								0.330239	0.0139022	0.490083	0.396857	0.3873
		British (GBR)		100	HSAGBR	0.3913	0.0188179	0.504257	0.415581	0.305134								0.330436	0.013364	0.494142	0.401098	0.405907
		Yoruba (YRI) people		107	HSAYRI	0.378162	0.0147417	0.449244	0.381806	0.39685								0.321749	0.0103388	0.44004	0.370745	0.527039
	Pan	Nigeria–Cameroon chimpanzee	Pan troglodytes ellioti	10	PTRELL	0.392919	0.0135901	0.373018	0.344283	0.768293	5.84438e+06	2.25801e+06	2.88689	0.326461	0.0133894	0.302666	0.340892	0.319949	0.0109551	0.347315	0.314717	1.08339	6.11377e+06	2.6545e+06	5.24426	0.304238	0.0113208	0.284781	0.316394
		Eastern chimpanzee	Pan troglodytes schweinfurthii	6	PTRSCH	0.368122	0.01577	0.344128	0.308559	0.853824								0.294369	0.014756	0.314962	0.277632	1.21368
		Central chimpanzee	Pan troglodytes troglodytes	4	PTRTRO	0.369646	0.0108248	0.338351	0.294573	0.941698								0.300285	0.00877226	0.311422	0.266897	1.31555
		Western chimpanzee	Pan troglodytes verus	4	PTRVER	0.428542	0.0168042	0.396874	0.352738	0.429596								0.356715	0.0196348	0.365502	0.322854	0.60527
		Bonobos	Pan paniscus	13	PANPAN	0.436531	0.0238007	0.418977	0.384131	0.440224	5.78803e+06	2.23934e+06	2.91313	0.32016	0.0140335	0.293171	0.337503	0.356084	0.0108928	0.390755	0.35358	0.629062	6.05429e+06	2.63137e+06	5.29117	0.298323	0.0115546	0.276459	0.312601
	Gorilla	Eastern lowland Gorilla	Gorilla beringei graueri	3	GGOGRA	0.396669	0.0218053	0.356315	0.340868	0.399885	NA	NA	NA	NA	NA	NA	NA	0.339655	0.00161307	0.335096	0.329126	0.528657	NA	NA	NA	NA	NA	NA	NA
		Cross river Gorilla	Gorilla gorilla diehli	1	GGODIE	0.352619	0	NA	NA	NA	5.77729e+06	2.22961e+06	2.87647	0.325145	0.0134202	0.299617	0.339494	0.296276	0	NA	NA	NA	6.04271e+06	2.62252e+06	5.23883	0.302579	0.0110908	0.28172	0.314267
		Western lowland Gorilla	Gorilla gorilla gorilla	23	GGOGOR	0.359704	0.0107228	0.371662	0.330737	0.963595								0.298329	0.00617123	0.350065	0.309571	1.31161
	Pongo	Sumatran Orangutan	Pongo abellii	5	PONABE	0.327572	0.0101057	0.291109	0.281535	1.24594	5.81838e+06	2.25825e+06	2.95191	0.301547	0.0141208	0.274991	0.31645	0.269684	0.00428273	0.270851	0.259711	1.6418	6.09007e+06	2.65097e+06	5.33141	0.282795	0.0116946	0.261442	0.294407
		Bornean Orangutan	Pongo pygmaeus	5	PONPYG	0.359703	0.00948963	0.31951	0.297908	0.901601	NA	NA	NA	NA	NA	NA	NA	0.304721	0.00588055	0.305609	0.281442	1.18544	NA	NA	NA	NA	NA	NA	NA
Hylobatidae	Nomascus	Northern white-cheeked gibbon	Nomascus leucogenys	1	NLENLE	0.320081	0	NA	NA	NA	5.73756e+06	2.19925e+06	2.79119	0.354689	0.0116192	0.330856	0.369632	0.264971	0	NA	NA	NA	5.99613e+06	2.58653e+06	5.05724	0.329348	0.0105041	0.309579	0.342289
Cercopithecidae	Colobus	Angolan colobus	Colobus angolensis	1	COLANG	0.413059	0	NA	NA	NA	5.76066e+06	2.22129e+06	2.87126	0.329121	0.0145392	0.306974	0.352318	0.336862	0	NA	NA	NA	6.03048e+06	2.61288e+06	5.19911	0.318718	0.0297006	0.288928	0.382905
	Cercocebus	Sooty mangabey	Cercocebus atys	1	CERATY	0.277083	0	NA	NA	NA	5.83299e+06	2.2479e+06	2.8547	0.340879	0.016261	0.31645	0.369632	0.232294	0	NA	NA	NA	6.11199e+06	2.64454e+06	5.13684	0.332369	0.0438574	0.294407	0.430857
	Chlorocebus	Green monkey	Chlorocebus sabaeus	1	CHLSAB	0.303586	0	NA	NA	NA	5.84893e+06	2.24754e+06	2.81469	0.329153	0.0164088	0.304125	0.357904	0.253592	0	NA	NA	NA	6.11682e+06	2.6453e+06	5.11852	0.306211	0.0146186	0.284655	0.332358
	Mandrillus	Drill	Mandrillus leucophaeus	1	MANLEU	0.27013	0	NA	NA	NA	5.73975e+06	2.21124e+06	2.86093	0.331318	0.0139661	0.310367	0.353246	0.2355	0	NA	NA	NA	6.0107e+06	2.59839e+06	5.13139	0.327309	0.0481702	0.290927	0.437746
	Macaca	Southern China Rhesus Monkey	Macaca mulatta littoralis	29	MMULIT	0.272035	0.00698209	0.270342	0.244173	1.30538	5.83156e+06	2.25468e+06	2.89802	0.310355	0.017706	0.283674	0.341881	0.22407	0.0056951	0.256127	0.229599	1.72291	6.10961e+06	2.65196e+06	5.23602	0.303562	0.0368899	0.26734	0.383972
		Northern China Rhesus Monkey	Macaca mulatta tcheliensis	5	MMUTCH	0.274571	0.0113862	0.244323	0.240313	1.10582								0.224028	0.00542743	0.225698	0.221787	1.45928
		Hainan Macaque	Macaca mulatta brevicaudatus	5	MMUBRE	0.275071	0.0143063	0.248433	0.237337	1.12142								0.22689	0.00840196	0.230675	0.218763	1.48944
		Western China Rhesus Monkey	Macaca mulatta lasiotus	32	MMULAS	0.275726	0.00911081	0.275102	0.245381	1.34718								0.226016	0.00678252	0.260747	0.229175	1.77732
		Indian Rhesus Monkey	Macaca mulatta mulatta	10	MMUMUL	0.278495	0.00514233	0.252906	0.243441	1.29747								0.226506	0.00380636	0.236487	0.222076	1.71683
		crab-eating macaque	Macaca fascicularis	1	MACFAS	0.277172	0	NA	NA	NA	5.83617e+06	2.25462e+06	2.88811	0.316452	0.0175708	0.291563	0.348626	0.227423	0	NA	NA	NA	6.11441e+06	2.65223e+06	5.2165	0.309531	0.0384517	0.273974	0.393986
		Pig-tailed macaque	Macaca nemestrina	1	MACNEM	0.268683	0	NA	NA	NA	5.83156e+06	2.24791e+06	2.85649	0.331976	0.0172235	0.306026	0.362563	0.221337	0	NA	NA	NA	6.11049e+06	2.64498e+06	5.14727	0.324008	0.0412387	0.28627	0.415479
	Papio	Olive baboon	Papio anubis	1	PAPANU	0.298654	0	NA	NA	NA	5.83254e+06	2.24911e+06	2.862	0.335174	0.0165175	0.310321	0.36439	0.246275	0	NA	NA	NA	6.11196e+06	2.64664e+06	5.15973	0.326281	0.0417262	0.289097	0.419429
	Rhinopithecus	Black Snub-nosed monkey	Rhinopithecus bieti	20	RHIBIE	0.392959	0.00949412	0.359368	0.349301	0.252521	5.75847e+06	2.22717e+06	2.90258	0.33836	0.0159837	0.313552	0.365472	0.332229	0.00976896	0.34713	0.337104	0.329588	6.03494e+06	2.6169e+06	5.20674	0.324985	0.0301348	0.292769	0.388857
		Golden snub-nosed monkey	Rhinopithecus roxellana	18	RHIROX	0.380042	0.0283121	0.355382	0.332271	0.412344	5.78336e+06	2.2481e+06	2.97587	0.301037	0.0173161	0.274991	0.330856	0.332863	0.0209934	0.347663	0.325697	0.527623	6.05984e+06	2.63916e+06	5.35425	0.291736	0.0249921	0.261442	0.340944
Cebidae	Callithrix	White-tufted-ear marmoset	Callithrix jacchus	1	CALJAC	0.313941	0	NA	NA	NA	NA	NA	NA	NA	NA	NA	NA	0.274882	0	NA	NA	NA	NA	NA	NA	NA	NA	NA	NA

### Sheet: Table S8
Table S8. Summary of non-synonymous and synonymous mutations by species and subspecies in Class Aves
					Superorder	Order	Species (Scientific name)	Species (English name)	Sort	Abbreviation	HetA	HetS	Het A/S	Pa/Ps	Het(per kp)	Nsites	Ssites	kappa	Ka/Ks(mean)	Ka/Ks(sd)	Ka/Ks(min)	Ka/Ks(max)
Neognathae	Neoaves	Passerea	Core Landbirds (Telluraves)	Australaves	Passerimorphae	Passeriformes	Acanthisitta chloris	Rifleman	1	ACACH	2109	4841	0.435654	0.16692	1.17589	1.07449e+07	4.11689e+06	2.97627	0.167915	0.00554635	0.15506	0.187338
							Manacus vitellinus	Golden-collared Manakin	2	MANVI	5695	16080	0.354167	0.13685	3.59354	1.15805e+07	4.4747e+06	3.09157	0.180491	0.00540498	0.164061	0.193974
							Corvus brachyrhynchos	American Crow	3	CORBR	2778	6126	0.453477	0.172574	1.35836	1.18506e+07	4.50984e+06	2.87187	0.167174	0.00669269	0.155828	0.189682
							Geospiza fortis	Medium Ground-finch	4	GEOFO	4406	9763	0.451296	0.167807	2.20846	1.1889e+07	4.42072e+06	2.57598	0.161344	0.00712924	0.152468	0.189682
						Psittaciformes	Nestor notabilis	Kea	5	NESNO	1518	3005	0.505158	0.200793	0.688581	1.09791e+07	4.36405e+06	3.60699	0.184988	0.0102999	0.162402	0.208246
						Cariamiformes	Cariama cristata	Red-legged Seriema	6	CARCR	3673	8267	0.444297	0.182492	1.87881	1.07126e+07	4.40012e+06	4.31468	0.191962	0.0163728	0.159341	0.225758
				Afroaves	Coraciimorphae	Coraciiformes	Merops nubicus	Carmine Bee-eater	7	MERNU	4219	12555	0.336041	0.130873	3.10009	1.03989e+07	4.04989e+06	3.22635	0.167719	0.00475935	0.155951	0.1798
						Piciformes	Picoides pubescens	Downy Woodpecker	8	PICPU	4144	11938	0.347127	0.132511	2.71009	1.15395e+07	4.40502e+06	2.91108	0.166006	0.00423628	0.155442	0.175878
						Bucerotiformes	Buceros rhinoceros silvestris	Rhinoceros Hornbill	9	BUCRH	1260	1998	0.630631	0.252262	0.46864	1.06581e+07	4.2634e+06	3.69263	0.177704	0.00816485	0.159273	0.196913
						Trogoniformes	Apaloderma vittatum	Bar-tailed Trogon	10	APAVI	3634	7377	0.492612	0.198681	1.71336	1.06753e+07	4.30557e+06	3.86553	0.177147	0.00900494	0.15776	0.197039
						Leptosomiformes	Leptosomus discolor	Cuckoo-roller	11	LEPDI	3104	7699	0.403169	0.164295	1.74143	1.08491e+07	4.42109e+06	4.10599	0.183061	0.0113976	0.159047	0.208112
						Coliiformes	Colius striatus	Speckled Mousebird	12	COLST	3730	8566	0.435442	0.170195	2.13842	1.02487e+07	4.00576e+06	3.30382	0.172476	0.00572546	0.157758	0.186306
						Strigiformes	Tyto alba	Barn Owl	13	TYTAL	1898	4626	0.41029	0.167076	1.07406	1.05768e+07	4.30703e+06	4.12749	0.193316	0.0154488	0.161848	0.226184
					Accipitrimorphae	Accipitriformes	Cathartes aura	Turkey Vulture	14	CATAU	1681	3685	0.456174	0.188827	0.986212	9.02678e+06	3.73652e+06	4.53463	0.204786	0.0190756	0.167792	0.23454
							Haliaeetus albicilla	White-tailed Eagle	15	HALAL	784	1212	0.646865	0.266429	0.275471	1.06822e+07	4.39974e+06	4.42083	0.192429	0.0171144	0.158132	0.230515
			Core Waterbirds (Aequornithia)		Pelecanimorphae	Pelecaniformes	Egretta garzetta	Little Egret	16	EGRGA	3036	8631	0.351755	0.144429	1.83501	1.14554e+07	4.70352e+06	4.30696	0.187183	0.0143463	0.157796	0.213281
							Pelecanus crispus	Dalmatian Pelican	17	PELCR	1001	1725	0.58029	0.239939	0.399514	1.04424e+07	4.31774e+06	4.50479	0.194612	0.0182563	0.159129	0.231152
							Nipponia nippon	Crested ibis	18	NIPNI	838	1422	0.589311	0.243019	0.296582	1.16267e+07	4.79463e+06	4.42232	0.188521	0.0161309	0.15679	0.217767
							Phalacrocorax carbo	Great Cormorant	19	PHACA	1947	4223	0.461047	0.188756	0.976564	1.05624e+07	4.32434e+06	4.24848	0.197168	0.0166254	0.163976	0.226594
					Procellariimorphae	Procellariiformes	Fulmarus glacialis	Northern Fulmar	20	FULGL	2780	6502	0.427561	0.176801	1.46368	1.07427e+07	4.44222e+06	4.49429	0.192687	0.0188476	0.156207	0.229164
						Sphenisciformes	Pygoscelis adeliae	Adelie Penguin	21	PYGAD	4025	10543	0.38177	0.158788	2.18746	1.1588e+07	4.81975e+06	4.6648	0.196544	0.0194157	0.159519	0.23454
					Gaviimorphae	Gaviiformes	Gavia stellata	Red-throated Loon	22	GAVST	2794	6059	0.461132	0.189762	1.38243	1.06506e+07	4.38286e+06	4.37192	0.190169	0.0165233	0.156842	0.219666
					Phaethontimorphae	Phaethontiformes	Phaethon lepturus	White-tailed Tropicbird	23	PHALE	1994	3994	0.499249	0.204447	0.902691	1.08045e+07	4.42455e+06	4.25013	0.184885	0.0141545	0.155674	0.211567
						Eurypygiformes	Eurypyga helias	Sunbittern	24	EURHE	5474	14030	0.390164	0.157136	3.36617	1.03489e+07	4.16794e+06	3.82855	0.175265	0.00806884	0.157769	0.19062
					Cursorimorphae	Charadriiformes	Charadrius vociferus	Killdeer	25	CHAVO	4055	11397	0.355795	0.145158	2.39698	1.16543e+07	4.75473e+06	4.14999	0.179441	0.0125077	0.153263	0.202056
						Gruiformes	Balearica regulorum gibbericeps	Grey crowned-crane	26	BALRE	2735	6561	0.416857	0.171391	1.47567	1.08138e+07	4.44611e+06	4.34124	0.185832	0.0144825	0.156348	0.213415
						Opisthocomiformes	Opisthocomus hoazin	Hoatzin	27	OPHHO	3921	6938	0.565148	0.229079	1.48581	1.15199e+07	4.66951e+06	3.9803	0.195179	0.0146464	0.164976	0.223861
					Caprimulgimorphae	Caprimulgiformes	Antrostomus carolinensis	Chuck-will's-widow	28	CAPCA	5029	12487	0.402739	0.163027	2.93735	1.05019e+07	4.25111e+06	3.98159	0.187057	0.01233	0.160492	0.210566
							Calypte anna	Anna's Hummingbird	29	CALAN	3613	9137	0.395425	0.150549	2.04449	1.17383e+07	4.46909e+06	2.90962	0.180072	0.00632889	0.162049	0.192295
							Chaetura pelagica	Chimney Swift	30	CHAPE	3464	8763	0.395298	0.152731	1.93046	1.17487e+07	4.53933e+06	3.11021	0.178537	0.00633509	0.16144	0.191933
						Musophagiformes	Tauraco erythrolophus	Red-crested Turaco	31	TAUER	3277	7725	0.424207	0.173616	1.77099	1.06579e+07	4.36196e+06	4.20977	0.185783	0.0122372	0.160059	0.209671
						Cuculiformes	Cuculus canorus	Common Cuckoo	32	CUCCA	6153	18471	0.333117	0.134181	3.94805	1.16148e+07	4.67851e+06	3.85986	0.18542	0.0114358	0.161036	0.206516
		Columbea			Columbimorphae	Mesitornithiformes	Mesitornis unicolor	Brown Mesite	33	MESUN	2382	5271	0.451907	0.182082	1.25266	1.04434e+07	4.20783e+06	3.85153	0.181619	0.0098629	0.160328	0.200756
						Pterocliformes	Pterocles gutturalis	Yellow-throated Sandgrouse	34	PTEGU	2518	4215	0.59739	0.240456	0.982299	1.06605e+07	4.29096e+06	3.84213	0.190733	0.0138568	0.162458	0.219586
					Phoenicopterimorphae	Phoenicopteriformes	Phoenicopterus ruber ruber	American Flamingo	35	PHORU	3422	9096	0.376209	0.155519	2.10945	1.0431e+07	4.31202e+06	4.47236	0.188926	0.0159523	0.157055	0.221005
						Podicipediformes	Podiceps cristatus	Great Crested Grebe	36	PODCR	2563	5647	0.453869	0.18561	1.36667	1.01038e+07	4.13194e+06	4.18995	0.183915	0.0133962	0.156088	0.20984
Palaeognathae						Tinamiformes	Tinamus guttatus	White-throated Tinamou	37	TINGU	8037	23158	0.347051	0.131697	5.57569	1.09451e+07	4.15339e+06	2.85114	0.1611	0.00344005	0.153432	0.168348
						Struthioniformes	Struthio camelus australis	Common Ostrich	38	STRCA	2447	4856	0.503913	0.198769	1.07383	1.14643e+07	4.52212e+06	3.45208	0.171242	0.00743334	0.152468	0.184403
																					0.152468	0.23454

### Sheet: Table S9
TableS9. A summary of genomic data used in this study
Family	Genus	Species	Subspecies	GenomeVersion	Genome Downloaded Website	Genome References	Polymorphism Data	Sample Number	SNP Downloaded Website/ NCBI Project	Polymorphism References
Drosophilidae	Drosophlia	Drosophlia melanogaster	NA	dmel-r6.28	flybase	Ref. [64]	Consensus sequence	99	Drosophila Population Genomics Project 2	Ref.[66]
Drosophilidae	Drosophlia	Drosophlia simulans	NA	dsim-r2.02	flybase	Ref. [65]	SRA	170	PRJEB7692	Ref.[67]
Drosophilidae	Drosophlia	Drosophlia sechellia	NA	dsec-r1.3	flybase	Ref. [27]	SRA	41	PRJNA395473	Ref.[69]
Drosophilidae	Drosophlia	Drosophlia yakuba	NA	dyak-r1.05	flybase	Ref. [27]	SRA	20	PRJNA215932	Ref.[68]
Drosophilidae	Drosophlia	Drosophlia erecta	NA	dere-r1.05	flybase	Ref. [27]	NA	NA	NA	NA
Brassicaceae	Arabidopsis	Arabidopsis thaliana	NA	Arabidopsis thaliana TAIR10	PhytozomeV12	Ref. [76]	VCF	1135	1001 genomes	Ref.[48-49]
Brassicaceae	Arabidopsis	Arabidopsis lyrata	lyrata	Arabidopsis lyrata v2.1	PhytozomeV12	Ref. [77]	SRA	6	PRJNA357372	Ref.[81]
Brassicaceae	Arabidopsis	Arabidopsis lyrata	petraea	Arabidopsis lyrata v2.1	PhytozomeV12	Ref. [77]	SRA	24	PRJNA357372	Ref.[81]
Brassicaceae	Capsella	Capsella grandiflora	NA	Capsella grandiflora v1.1	PhytozomeV12	Ref. [78]	SRA	8	PRJNA275635	Ref.[81]
Brassicaceae	Capsella	Capsella rubella	NA	Capsella rubella v1.0	PhytozomeV12	Ref. [78]	SRA	12	PRJEB6689	Ref.[81]
Brassicaceae	Boechera	Boechera stricta	NA	Boechera stricta v1.2	PhytozomeV12	Ref. [79]	NA	NA	NA	NA
Hominidae	Homo	Homo sapiens	NA	GCF_000001405.38_GRCh38.p12	NCBI	Ref. [85]	VCF	530	1000 Genomes Project	Ref. [102-103]
Hominidae	Pan	Pan troglodytes	ellioti	GCF_002880755.1_Clint_PTRv2	NCBI	Ref. [89]	VCF	10	Great Ape Genome Project	Ref. [104]
Hominidae	Pan	Pan troglodytes	schweinfurthii	GCF_002880755.1_Clint_PTRv2	NCBI	Ref. [89]	VCF	6	Great Ape Genome Project	Ref. [104]
Hominidae	Pan	Pan troglodytes	troglodytes	GCF_002880755.1_Clint_PTRv2	NCBI	Ref. [89]	VCF	4	Great Ape Genome Project	Ref. [104]
Hominidae	Pan	Pan troglodytes	verus	GCF_002880755.1_Clint_PTRv2	NCBI	Ref. [89]	VCF	4	Great Ape Genome Project	Ref. [104]
Hominidae	Pan	Pan paniscus	paniscus	GCF_000258655.2_panpan1.1	NCBI	Ref. [90]	VCF	13	Great Ape Genome Project	Ref. [104]
Hominidae	Gorilla	Gorilla beringei	graueri	NA	NA	NA	VCF	3	Great Ape Genome Project	Ref. [104]
Hominidae	Gorilla	Gorilla gorilla	diehli	GCF_000151905.2_gorGor4	NCBI	Ref. [91]	VCF	1	Great Ape Genome Project	Ref. [104]
Hominidae	Gorilla	Gorilla gorilla	gorilla	GCF_000151905.2_gorGor4	NCBI	Ref. [91]	VCF	23	Great Ape Genome Project	Ref. [104]
Hominidae	Pongo	Pongo abellii	NA	GCF_002880775.1_Susie_PABv2	NCBI	Ref. [88]	VCF	5	Great Ape Genome Project	Ref. [104]
Hominidae	Pongo	Pongo pygmaeus	NA	NA	NA	NA	VCF	5	Great Ape Genome Project	Ref. [104]
Hylobatidae	Nomascus	Nomascus leucogenys	NA	GCF_000146795.2_Nleu_3.0	NCBI	Ref. [92]	SRA	1	PRJNA13975	Ref. [104]
Cercopithecidae	Colobus	Colobus angolensis	NA	GCF_000951035.1_Cang.pa_1.0	NCBI	BCM-HGSC	SRA	1	(BCM-HGSC) PRJNA279495	BCM-HGSC
Cercopithecidae	Cercocebus	Cercocebus atys	NA	GCF_000955945.1_Caty_1.0	NCBI	Ref. [87]	SRA	1	(BCM-HGSC) PRJNA157077	Ref. [87]
Cercopithecidae	Chlorocebus	Chlorocebus sabaeus	NA	GCF_000409795.2_Chlorocebus_sabeus_1.1	NCBI	Ref. [93]	SRA	1	PRJNA168621	Ref. [93]
Cercopithecidae	Mandrillus	Mandrillus leucophaeus	NA	GCF_000951045.1_Mleu.le_1.0	NCBI	BCM-HGSC	SRA	1	(BCM-HGSC) PRJNA251423	BCM-HGSC
Cercopithecidae	Macaca	Macaca mulatta	littoralis	GCF_000772875.2_Mmul_8.0.1	NCBI	Ref.[94]	VCF	29	NA	Ref. [105]
Cercopithecidae	Macaca	Macaca mulatta	tcheliensis	GCF_000772875.2_Mmul_8.0.1	NCBI	Ref.[94]	VCF	5	NA	Ref. [105]
Cercopithecidae	Macaca	Macaca mulatta	brevicaudatus	GCF_000772875.2_Mmul_8.0.1	NCBI	Ref.[94]	VCF	5	NA	Ref. [105]
Cercopithecidae	Macaca	Macaca mulatta	lasiotus	GCF_000772875.2_Mmul_8.0.1	NCBI	Ref.[94]	VCF	32	NA	Ref. [105]
Cercopithecidae	Macaca	Macaca mulatta mulatta	mulatta	GCF_000772875.2_Mmul_8.0.1	NCBI	Ref.[94]	VCF	10	NA	Ref. [105]
Cercopithecidae	Macaca	Macaca fascicularis	NA	GCF_000364345.1_Macaca_fascicularis_5.0	NCBI	BCM-HGSC	SRA	1	PRJNA20409	BCM-HGSC
Cercopithecidae	Macaca	Macaca nemestrina	NA	GCF_000956065.1_Mnem_1.0	NCBI	BCM-HGSC	SRA	1	PRJNA251427	BCM-HGSC
Cercopithecidae	Papio	Papio anubis	NA	GCF_000264685.3_Panu_3.0	NCBI	Ref. [95]	SRA	1	(BCM-HGSC) PRJNA54005	Ref. [95]
Cercopithecidae	Rhinopithecus	Rhinopithecus bieti	NA	GCF_001698545.1_ASM169854v1	NCBI	Ref. [96]	SRA	20	PRJNA247935, PRJNA283338, and PRJNA261768	Ref. [96]
Cercopithecidae	Rhinopithecus	Rhinopithecus roxellana	NA	GCF_000769185.1_Rrox_v1	NCBI	Ref. [86]	SRA	18	PRJNA247935, PRJNA283338, and PRJNA261768	Ref. [96]
Callitrichidae	Callithrix	Callithrix jacchus	NA	GCF_000004665.1_Callithrix_jacchus-3.2	NCBI	Ref. [97]	SRA	1	(BCM-HGSC) PRJNA46205	Ref. [97]
Acanthisittidae	Acanthisitta	Acanthisitta chloris	NA	GCA_000695815.1	NCBI (Avian Phylogenomics Project)	Ref. [106-108]	SRA	1	PRJNA212877	Ref. [106-108]
Pipridae	Manacus	Manacus vitellinus	NA	GCA_000692015.2	NCBI (Avian Phylogenomics Project)	Ref. [106-108]	SRA	1	PRJNA212872	Ref. [106-108]
Corvoidea	Corvus	Corvus brachyrhynchos	NA	GCA_000691975.1	NCBI (Avian Phylogenomics Project)	Ref. [106-108]	SRA	1	PRJNA212869	Ref. [106-108]
Thraupidae	Geospiza	Geospiza fortis	NA	GCA_000277835.1	NCBI (Avian Phylogenomics Project)	Ref. [106-108]	SRA	1	PRJNA156703	Ref. [106-108]
Psittacidae	Nestor	Nestor notabilis	NA	GCA_000696875.1	NCBI (Avian Phylogenomics Project)	Ref. [106-108]	SRA	1	PRJNA212900	Ref. [106-108]
Cariamidae	Cariama	Cariama cristata	NA	GCA_000690535.1	NCBI (Avian Phylogenomics Project)	Ref. [106-108]	SRA	1	PRJNA212889	Ref. [106-108]
Meropidae	Merops	Merops nubicus	NA	GCA_000691845.1	NCBI (Avian Phylogenomics Project)	Ref. [106-108]	SRA	1	PRJNA212898	Ref. [106-108]
Picidae	Picoides	Picoides pubescens	NA	GCA_000699005.1	NCBI (Avian Phylogenomics Project)	Ref. [106-108]	SRA	1	PRJNA212874	Ref. [106-108]
Bucerotidae	Buceros	Buceros rhinoceros	silvestris	GCA_000710305.1	NCBI (Avian Phylogenomics Project)	Ref. [106-108]	SRA	1	PRJNA212887	Ref. [106-108]
Trogonidae	Apaloderma	Apaloderma vittatum	NA	GCA_000703405.1	NCBI (Avian Phylogenomics Project)	Ref. [106-108]	SRA	1	PRJNA212878	Ref. [106-108]
Leptosomidae	Leptosomus	Leptosomus discolor	NA	GCA_000691785.1	NCBI (Avian Phylogenomics Project)	Ref. [106-108]	SRA	1	PRJNA212897	Ref. [106-108]
Coliidae	Colius	Colius striatus	NA	GCA_000690715.1	NCBI (Avian Phylogenomics Project)	Ref. [106-108]	SRA	1	PRJNA212892	Ref. [106-108]
Tytonidae	Tyto	Tyto alba	NA	GCA_000687205.1	NCBI (Avian Phylogenomics Project)	Ref. [106-108]	SRA	1	PRJNA212909	Ref. [106-108]
Cathartidae	Cathartes	Cathartes aura	NA	GCA_000699945.1	NCBI (Avian Phylogenomics Project)	Ref. [106-108]	SRA	1	PRJNA212890	Ref. [106-108]
Accipitridae	Haliaeetus	Haliaeetus albicilla	NA	GCA_000691405.1	NCBI (Avian Phylogenomics Project)	Ref. [106-108]	SRA	1	PRJNA212896	Ref. [106-108]
Ardeidae	Egretta	Egretta garzetta	NA	GCA_000687185.1	NCBI (Avian Phylogenomics Project)	Ref. [106-108]	SRA	1	PRJNA232959	Ref. [106-108]
Pelecanidae	Pelecanus	Pelecanus crispus	NA	GCA_000687375.1	NCBI (Avian Phylogenomics Project)	Ref. [106-108]	SRA	1	PRJNA212901	Ref. [106-108]
Threskiornithidae	Nipponia	Nipponia nippon	NA	GCA_000708225.1	NCBI (Avian Phylogenomics Project)	Ref. [106-109]	SRA	1	PRJNA232572	Ref. [106-109]
Phalacrocoracidae	Phalacrocorax	Phalacrocorax carbo	NA	GCA_000708925.1	NCBI (Avian Phylogenomics Project)	Ref. [106-108]	SRA	1	PRJNA212903	Ref. [106-108]
Procellariidae	Fulmarus	Fulmarus glacialis	NA	GCA_000690835.1	NCBI (Avian Phylogenomics Project)	Ref. [106-108]	SRA	1	PRJNA212894	Ref. [106-108]
Spheniscidae	Pygoscelis	Pygoscelis adeliae	NA	GCA_000699105.1	NCBI (Avian Phylogenomics Project)	Ref. [106-108,110]	SRA	1	PRJNA235983	Ref. [106-108,110]
Gaviidae	Gavia	Gavia stellata	NA	GCA_000690875.1	NCBI (Avian Phylogenomics Project)	Ref. [106-108,111]	SRA	1	PRJNA212895	Ref. [106-108,111]
Phaethontidae	Phaethon	Phaethon lepturus	NA	GCA_000687285.1	NCBI (Avian Phylogenomics Project)	Ref. [106-108]	SRA	1	PRJNA212902	Ref. [106-108]
Eurypygidae	Eurypyga	Eurypyga helias	NA	GCA_000690775.1	NCBI (Avian Phylogenomics Project)	Ref. [106-108]	SRA	1	PRJNA212893	Ref. [106-108]
Charadriidae	Charadrius	Charadrius vociferus	NA	GCA_000708025.2	NCBI (Avian Phylogenomics Project)	Ref. [106-108]	SRA	1	PRJNA212867	Ref. [106-108]
Gruidae	Balearica	Balearica regulorum	gibbericeps	GCA_000709895.1	NCBI (Avian Phylogenomics Project)	Ref. [106-108]	SRA	1	PRJNA212879	Ref. [106-108]
Opisthocomidae	Opisthocomus	Opisthocomus hoazin	NA	GCA_000692075.1	NCBI (Avian Phylogenomics Project)	Ref. [106-108]	SRA	1	PRJNA212873	Ref. [106-108]
Caprimulgidae	Antrostomus	Antrostomus carolinensis	NA	GCA_000700745.1	NCBI (Avian Phylogenomics Project)	Ref. [106-108]	SRA	1	PRJNA212888	Ref. [106-108]
Trochilidae	Calypte	Calypte anna	NA	GCA_000699085.1	NCBI (Avian Phylogenomics Project)	Ref. [106-108]	SRA	1	PRJNA212866	Ref. [106-108]
Apodidae	Chaetura	Chaetura pelagica	NA	GCA_000747805.1	NCBI (Avian Phylogenomics Project)	Ref. [106-108]	SRA	1	PRJNA210808	Ref. [106-108]
Musophagidae	Tauraco	Tauraco erythrolophus	NA	GCA_000709365.1	NCBI (Avian Phylogenomics Project)	Ref. [106-108]	SRA	1	PRJNA212908	Ref. [106-108]
Cuculidae	Cuculus	Cuculus canorus	NA	GCA_000709325.1	NCBI (Avian Phylogenomics Project)	Ref. [106-108]	SRA	1	PRJNA212870	Ref. [106-108]
Mesitornithidae	Mesitornis	Mesitornis unicolor	NA	GCA_000695765.1	NCBI (Avian Phylogenomics Project)	Ref. [106-108]	SRA	1	PRJNA212899	Ref. [106-108]
Pteroclidae	Pterocles	Pterocles gutturalis	NA	GCA_000699245.1	NCBI (Avian Phylogenomics Project)	Ref. [106-108]	SRA	1	PRJNA212906	Ref. [106-108]
Phoenicopteridae	Phoenicopterus	Phoenicopterus ruber	ruber	GCA_000687265.1	NCBI (Avian Phylogenomics Project)	Ref. [106-108]	SRA	1	PRJNA212904	Ref. [106-108]
Podicipedidae	Podiceps	Podiceps cristatus	NA	GCA_000699545.1	NCBI (Avian Phylogenomics Project)	Ref. [106-108]	SRA	1	PRJNA212905	Ref. [106-108]
Tinamidae	Tinamus	Tinamus guttatus	NA	GCA_000705375.2	NCBI (Avian Phylogenomics Project)	Ref. [106-108]	SRA	1	PRJNA212876	Ref. [106-108]
Struthionidae	Struthio	Struthio camelus	australis	GCA_000698965.1	NCBI (Avian Phylogenomics Project)	Ref. [106-108,112]	SRA	1	PRJNA212875	Ref. [106-108,112]
